# RNA Atlas of Human Bacterial Pathogens Uncovers Stress Dynamics Linked to Infection

**DOI:** 10.1101/2020.06.29.177147

**Authors:** Kemal Avican, Jehad Aldahdooh, Matteo Togninalli, Jing Tang, Karsten M. Borgwardt, Mikael Rhen, Maria Fällman

## Abstract

Despite being genetically diverse, bacterial pathogens can adapt to similar stressful environments in human host, but how this diversity allows them to achive this is yet not fully understood. Knowledge gained through comparative genomics is insufficient as it lacks the level of gene expression reflecting gene usage. To fill this gap, we investigated the transcriptome of 32 diverse bacterial pathogens under 11 host related stress conditions. We revealed that diverse bacterial pathogens have common responses to similar stresses to a certain extent but mostly employ their unique repertoire with intersections between different stress responses. We also identified universal stress responders which shed light on the nature of antimicrobial targets. In addition, we found that known and unknown putative novel ncRNAs comprised a significant proportion of the responses. All the data is collected in PATHOgenex atlas, providing ample opportunities to discover novel players critical for virulence and maintenance of infection.
