## Supplementary Table 1 for "RNA Atlas of Human Bacterial Pathogens Uncovers Stress Dynamics Linked to Infection"

### Sheet: For each
Table S1. Detailed growth and stress conditions for each species in PATHOgenex RNA atlas, related to Figure 1.
	Yersinia pseudotuberculosis YPIII			Vibrio chlorea O1 El Tor (C6706)			Campylobacter jejuni subsp. Jejuni 81-176			Pseudomonas aeruginosa PAO1			Listeria monocytogenes
Growth medium	LB			LB			MH			LB			LB
Growth temperature	26oC			25oC			37oC			37oC			37oC
OD600	0.3			0.3			0.5			0.3			0.45
Acidic Stress	pH:4.5	10 minutes		pH:4.5	10 minutes		pH:4.5	10 minutes		pH:4.5	10 minutes		pH:4.5	10 minutes
Bile Stress	0.005	10 minutes		0.005	10 minutes		0.005	10 minutes		0.005	10 minutes		0.005	10 minutes
Temperature	41oC	20 minutes		41oC	20 minutes		41oC	20 minutes		41oC	20 minutes		41oC	20 minutes
Hypoxia	Low oxygen	4 hours		Low oxygen	4 hours		Low oxygen	4 hours		Low oxygen	4 hours		Low oxygen	4 hours
Low iron	250 μM 2,2-dipyridryl	10 minutes		250 μM 2,2-dipyridryl	10 minutes		250 μM 2,2-dipyridryl	10 minutes		250 μM 2,2-dipyridryl	10 minutes		250 μM 2,2-dipyridryl	10 minutes
Nitrosative Stress	250 μM Spermine NONOate	10 minutes		250 μM Spermine NONOate	10 minutes		250 μM Spermine NONOate	10 minutes		250 μM Spermine NONOate	10 minutes		250 μM Spermine NONOate	10 minutes
Nutritional downshift	1X M9 salts	30 minutes		1X M9 salts	30 minutes		1X M9 salts	30 minutes		1X M9 salts	30 minutes		1X M9 salts	30 minutes
Osmotic Stress	0.5 M NaCl	10 minutes		0.5 M NaCl	10 minutes		0.5 M NaCl	10 minutes		0.5 M NaCl	10 minutes		0.5 M NaCl	10 minutes
Oxidative Stress	1 mM H2O2	10 minutes		1 mM H2O2	10 minutes		1 mM H2O2	10 minutes		1 mM H2O2	10 minutes		1 mM H2O2	10 minutes
Starvation	OD600:2.5	5 hours		OD600:2.5	5 hours		OD600:1	24 hours		OD600:2.5	6 hours		OD600:2.7	6 hours
Vir. Ind. Cond.	37oC - Ca2+ depletion	1.5 hours		37oC+ 5% CO2	1.5 hours		37oC+ 5% CO2	1.5 hours		Phosphate medium	1 hour		Amberlite XAD4, 50 mg/ml	1.5 hours
	Mycobacterium tuberculosis H37Ra			Esherichia coli UPEC 536			Esherichia coli EPEC E234/69			Esherichia coli ETEC H10407			Salmonella enterica subsp. enterica serovar Typhimurium SL1344
Growth medium	7H9 medium +0.1 Tween + 10% ADS			LB			LB			LB			LB
Growth temperature	37oC			37oC			37oC			37oC			37oC
OD600	0.3			0.45			0.45			0.45			0.4
Acidic Stress	pH:4.5	10 minutes		pH:4.5	10 minutes		pH:4.5	10 minutes		pH:4.5	10 minutes		pH:4.5	10 minutes
Bile Stress	N/A	N/A		0.005	10 minutes		0.005	10 minutes		0.005	10 minutes		0.01	10 minutes
Temperature	41oC	20 minutes		41oC	20 minutes		41oC	20 minutes		41oC	20 minutes		41oC	20 minutes
Hypoxia	Low oxygen	4 hours		Low oxygen	4 hours		Low oxygen	4 hours		Low oxygen	4 hours		Low oxygen	4 hours
Low iron	250 μM 2,2-dipyridryl	10 minutes		250 μM 2,2-dipyridryl	10 minutes		250 μM 2,2-dipyridryl	10 minutes		250 μM 2,2-dipyridryl	10 minutes		200 μM 2,2-dipyridryl	10 minutes
Nitrosative Stress	250 μM Spermine NONOate	10 minutes		250 μM Spermine NONOate	10 minutes		250 μM Spermine NONOate	10 minutes		250 μM Spermine NONOate	10 minutes		250 μM Spermine NONOate	10 minutes
Nutritional downshift	1X M9 salts	30 minutes		1X M9 salts	30 minutes		1X M9 salts	30 minutes		1X M9 salts	30 minutes		1X M9 salts	30 minutes
Osmotic Stress	0.5 M NaCl	10 minutes		0.5 M NaCl	10 minutes		0.5 M NaCl	10 minutes		0.5 M NaCl	10 minutes		0.3 M NaCl	10 minutes
Oxidative Stress	1 mM H2O2	10 minutes		1 mM H2O2	10 minutes		1 mM H2O2	10 minutes		1 mM H2O2	10 minutes		1 mM H2O2	10 minutes
Starvation	OD600:?	24 hours		OD600:2.5	5 hours		OD600:2.5	5 hours		OD600:2.5	5 hours		OD600:2	4 hours
Vir. Ind. Cond.	N/A	N/A		37oC	1.5 hours		37oC	1.5 hours		37oC	1.5 hours		MM5.8 medium	1.5 hour
	Shigella flexneri M90T-5A			Nisseria meningitidis FAM20			Nisseria gonorrhaea FA1090			Acinetobacter baumannii AB5075			Borrelia burgdorferi B31
Growth medium	TSB			DMEM (1% FBS)			GC Liquid (1% kellogs)			LB			BSKII
Growth temperature	37oC			37oC			37oC			37oC			35oC
OD600	0.3			0.3			0.1			0.45			0.45
Acidic Stress	pH:4	10 minutes		pH:4.5	10 minutes		pH:4.5	10 minutes		pH:4.5	10 minutes		pH:4.5	10 minutes
Bile Stress	0.005	10 minutes		0.005	10 minutes		0.005	10 minutes		0.005	10 minutes		0.005	10 minutes
Temperature	41oC	20 minutes		41oC	20 minutes		41oC	20 minutes		41oC	20 minutes		41oC	20 minutes
Hypoxia	Low oxygen	4 hours		Low oxygen	4 hours		Low oxygen	4 hours		Low oxygen	4 hours		Oxygen shock	1 hour
Low iron	250 μM 2,2-dipyridryl	10 minutes		250 μM 2,2-dipyridryl	10 minutes		250 μM 2,2-dipyridryl	10 minutes		250 μM 2,2-dipyridryl	10 minutes		250 μM 2,2-dipyridryl	10 minutes
Nitrosative Stress	250 μM Spermine NONOate	10 minutes		250 μM Spermine NONOate	10 minutes		250 μM Spermine NONOate	10 minutes		250 μM Spermine NONOate	10 minutes		250 μM Spermine NONOate	10 minutes
Nutritional downshift	1X M9 salts	30 minutes		1X M9 salts	30 minutes		1X M9 salts	30 minutes		1X M9 salts	30 minutes		1X M9 salts	30 minutes
Osmotic Stress	0.5 M NaCl	10 minutes		0.5 M NaCl	10 minutes		0.5 M NaCl	10 minutes		0.5 M NaCl	10 minutes		0.5 M NaCl	10 minutes
Oxidative Stress	1 mM H2O2	10 minutes		5 mM H2O2	10 minutes		5 mM H2O2	10 minutes		10 mM H2O2	10 minutes		10 mM H2O2	10 minutes
Starvation	OD600:2.5	5 hours		OD600:2.5	5 hours		OD600:0.15	5 hours		OD600:2.5	5 hours		OD600:2.5	16 hours
Vir. Ind. Cond.	Congo red, 0.01%	1 hour		2 mM L-lactate	1 hour		2 mM L-lactate	1 hour		5% Ethanol	1 hour		37oC%	1 hour
	Aggregobacter actinomycetemcomitans			Haemophilus influenzae			Achromobacter xylosidans			Klebsiella pneumoniae MGH78578			Stretococcus pneumoniae D39
Growth medium	TSB			BHI+NAD+Hemin			LB			LB			C+Y
Growth temperature	37oC			35.5 oC			37oC			37oC			37oC
OD600	0.3			0.5			0.2			0.5			0.5
Acidic Stress	pH:4	10 minutes		pH:4.5	10 minutes		pH:4.5	10 minutes		pH:4.5	10 minutes		pH:4.5	10 minutes
Bile Stress	0.005	10 minutes		0.005	10 minutes		0.005	10 minutes		0.005	10 minutes		0.005	10 minutes
Temperature	41oC	20 minutes		41oC	20 minutes		41oC	20 minutes		41oC	20 minutes		41oC	20 minutes
Hypoxia	Low oxygen	4 hours		Low oxygen	4 hours		Low oxygen	4 hours		Low oxygen	4 hours		Low oxygen	4 hours
Low iron	250 μM 2,2-dipyridryl	10 minutes		250 μM 2,2-dipyridryl	10 minutes		250 μM 2,2-dipyridryl	10 minutes		250 μM 2,2-dipyridryl	10 minutes		250 μM 2,2-dipyridryl	10 minutes
Nitrosative Stress	250 μM Spermine NONOate	10 minutes		250 μM Spermine NONOate	10 minutes		250 μM Spermine NONOate	10 minutes		250 μM Spermine NONOate	10 minutes		250 μM Spermine NONOate	10 minutes
Nutritional downshift	1X M9 salts	30 minutes		1X M9 salts	30 minutes		1X M9 salts	30 minutes		1X M9 salts	30 minutes		1X M9 salts	30 minutes
Osmotic Stress	0.5 M NaCl	10 minutes		0.5 M NaCl	10 minutes		0.5 M NaCl	10 minutes		0.5 M NaCl	10 minutes		0.5 M NaCl	10 minutes
Oxidative Stress	0.5 mM H2O2	10 minutes		1 mM H2O2	10 minutes		1 mM H2O2	10 minutes		500 μM H2O2	10 minutes		1 mM H2O2	10 minutes
Starvation	OD600:1	5 hours		OD600:2.5	5 hours		OD600:0.6	4 hours		OD600:2.5	4 hours		OD620:1.1	5 hours
Vir. Ind. Cond.	50% Human Serum	1 hour		Cold shock 20oC	20 minutes		Cold shock 20oC	20 minutes		50% Human serum	1.5 hour		50% Human serum	1.5 hour
	Helicobacter pylori			Helicobacter pylori			Fransicella tularensis			Burkholderia pseudomallei K96243			Legionella pneumophilia
Growth medium	Olofsson et al. 2010			Olofsson et al. 2010			Chamberlain medium			LB			AYE broth
Growth temperature	Olofsson et al. 2010			Olofsson et al. 2010			37oC			30oC			37oC
OD600	0.3			0.3			0.12			0.4			0.45
Acidic Stress	pH:3	10 minutes		pH:3	10 minutes		pH:4.5	10 minutes		pH:4.5	10 minutes		pH:4.5	10 minutes
Bile Stress	0.005	10 minutes		0.005	10 minutes		0.005	10 minutes		0.005	10 minutes		0.005	10 minutes
Temperature	41oC	20 minutes		41oC	20 minutes		41oC	20 minutes		41oC	20 minutes		41oC	20 minutes
Hypoxia	Low oxygen	4 hours		Low oxygen	4 hours		Low oxygen	4 hours		Low oxygen	4 hours		Low oxygen	18 hours
Low iron	250 μM 2,2-dipyridryl	10 minutes		250 μM 2,2-dipyridryl	10 minutes		250 μM 2,2-dipyridryl	10 minutes		250 μM 2,2-dipyridryl	10 minutes		250 μM 2,2-dipyridryl	10 minutes
Nitrosative Stress	250 μM Spermine NONOate	10 minutes		250 μM Spermine NONOate	10 minutes		250 μM Spermine NONOate	10 minutes		250 μM Spermine NONOate	10 minutes		250 μM Spermine NONOate	10 minutes
Nutritional downshift	1X M9 salts	30 minutes		1X M9 salts	30 minutes		1X M9 salts	30 minutes		1X M9 salts	30 minutes		1X M9 salts	30 minutes
Osmotic Stress	0.5 M NaCl	10 minutes		0.5 M NaCl	10 minutes		0.5 M NaCl	10 minutes		0.5 M NaCl	10 minutes		0.5 M NaCl	10 minutes
Oxidative Stress	1 mM H2O2	10 minutes		1 mM H2O2	10 minutes		1 mM H2O2	10 minutes		500 μM H2O2	10 minutes		1 mM H2O2	10 minutes
Starvation	OD600:2.5	Overnight		OD600:2.5	Overnight		OD600:0.6	Overnight		OD600:2.5	4 hours		OD600:3	25 hours
Vir. Ind. Cond.	100 μM NiCl2	1 hour		100 μM NiCl2	4 hour		37oC	4 hours		?	4 hours		N/A	N/A
	Staphylococcus aureus MRSA252			Staphylococcus aureus MSSA476			Staphylococcus epidermidis 1457			Enterococcus faecalis			Streptococcus suis
Growth medium	LB			LB			BHI			LB			Todd-Hewitt broth
Growth temperature	37oC			37oC			37oC			37oC			37oC
OD600	0.4			0.4			0.45			0.3			0.4
Acidic Stress	pH:4.5	10 minutes		pH:4.5	10 minutes		pH:4.5	10 minutes		pH:4.5	10 minutes		pH:4.5	10 minutes
Bile Stress	0.005	10 minutes		0.005	10 minutes		0.005	10 minutes		0.005	10 minutes		0.005	10 minutes
Temperature	41oC	20 minutes		41oC	20 minutes		41oC	20 minutes		41oC	20 minutes		41oC	20 minutes
Hypoxia	Low oxygen	4 hours		Low oxygen	4 hours		Low oxygen	4 hours		Low oxygen	4 hours		Low oxygen	4 hours
Low iron	250 μM 2,2-dipyridryl	10 minutes		250 μM 2,2-dipyridryl	10 minutes		250 μM 2,2-dipyridryl	10 minutes		250 μM 2,2-dipyridryl	10 minutes		250 μM 2,2-dipyridryl	10 minutes
Nitrosative Stress	250 μM Spermine NONOate	10 minutes		250 μM Spermine NONOate	10 minutes		250 μM Spermine NONOate	10 minutes		250 μM Spermine NONOate	10 minutes		250 μM Spermine NONOate	10 minutes
Nutritional downshift	1X M9 salts	30 minutes		1X M9 salts	30 minutes		1X M9 salts	30 minutes		1X M9 salts	30 minutes		1X M9 salts	30 minutes
Osmotic Stress	0.5 M NaCl	10 minutes		0.5 M NaCl	10 minutes		0.5 M NaCl	10 minutes		0.5 M NaCl	10 minutes		0.5 M NaCl	10 minutes
Oxidative Stress	1 mM H2O2	10 minutes		1 mM H2O2	10 minutes		1 mM H2O2	10 minutes		1 mM H2O2	10 minutes		5 mM H2O2	10 minutes
Starvation	OD600:4	4 hours		OD600:4	4 hours		OD600:6	4 hours		OD600:0.75	4 hours		OD600:2	4 hours
Vir. Ind. Cond.	10% Human serum	1.5 hours		10% Human serum	1.5 hours		10% Human serum	1.5 hours		10% FBS	4 hours		2% Porcine serum	1 hour
	Streptococcus pyogenes 5448			Streptococcus agalactiae CCU42
Growth medium	Todd-Hewitt broth			Todd-Hewitt broth
Growth temperature	37oC			37oC
OD600	0.4			0.4
Acidic Stress	pH:4.5	10 minutes		pH:4.5	10 minutes
Bile Stress	0.005	10 minutes		0.005	10 minutes
Temperature	41oC	20 minutes		41oC	20 minutes
Hypoxia	Low oxygen	4 hours		Low oxygen	4 hours
Low iron	250 μM 2,2-dipyridryl	10 minutes		250 μM 2,2-dipyridryl	10 minutes
Nitrosative Stress	250 μM Spermine NONOate	10 minutes		250 μM Spermine NONOate	10 minutes
Nutritional downshift	1X M9 salts	30 minutes		1X M9 salts	30 minutes
Osmotic Stress	0.5 M NaCl	10 minutes		0.5 M NaCl	10 minutes
Oxidative Stress	5 mM H2O2	10 minutes		5 mM H2O2	10 minutes
Starvation	OD600:2	4 hours		OD600:2	4 hours
Vir. Ind. Cond.	2% Human serum	1 hour		2% Human serum	1 hour
