## Supplementary Table 7 for "RNA Atlas of Human Bacterial Pathogens Uncovers Stress Dynamics Linked to Infection"

### Sheet: Sheet2
Table S7. PGfam gene groups with high PTDEX scores in multiple conditions. Related to Table 1
Conditions sets	PGFam gene groups
As Bs Li Mig Nd Ns Oss Oxs Sp Tm Vic	PGF_01212739
	PGF_03202473
	PGF_02382389
	PGF_00808195
	PGF_08225224
	PGF_10547233
	PGF_03818138
	PGF_07987589
	PGF_00416410
	PGF_10519603
	PGF_06513690
	PGF_07487229
	PGF_02049468
	PGF_06335969
	PGF_00021217
	PGF_06916656
	PGF_09581668
	PGF_01641254
	PGF_00024531
	PGF_01915472
	PGF_01682834
	PGF_10357457
	PGF_08051111
	PGF_00016358
	PGF_10301134
	PGF_00038987
	PGF_04655384
	PGF_00275905
	PGF_00048627
	PGF_02031353
	PGF_09996723
	PGF_08424570
	PGF_03751823
	PGF_00529632
	PGF_00777371
	PGF_10532194
	PGF_10423881
	PGF_07182652
	PGF_03821527
	PGF_00905234
	PGF_03518570
	PGF_00049847
As Bs Li Mig Nd Ns Oxs Sp Tm Vic	PGF_09939762
	PGF_00049840
	PGF_03572345
	PGF_10420457
	PGF_00024478
	PGF_03278866
	PGF_04574228
	PGF_07480521
	PGF_01171887
	PGF_10425579
	PGF_02277678
As Li Mig Nd Ns Oss Oxs Sp Tm Vic	PGF_06941403
	PGF_02452671
	PGF_09345013
	PGF_00049904
	PGF_00037937
	PGF_01136362
	PGF_00421098
	PGF_00049854
	PGF_03202156
	PGF_00016357
	PGF_05195027
	PGF_00016393
	PGF_06027248
	PGF_00912265
	PGF_00019428
	PGF_07396749
	PGF_01960322
	PGF_00016342
	PGF_05366548
	PGF_00016452
	PGF_01674551
	PGF_00049896
	PGF_00016046
	PGF_08333365
	PGF_00413295
	PGF_04845029
	PGF_04512522
	PGF_00710545
	PGF_05930156
	PGF_00049858
	PGF_00016395
	PGF_07051332
	PGF_02690675
	PGF_00419915
	PGF_07109475
	PGF_00016340
	PGF_03990071
	PGF_01671660
	PGF_00016445
	PGF_00049860
	PGF_00022566
	PGF_00033237
	PGF_00049889
	PGF_09990804
	PGF_00019038
	PGF_01615525
	PGF_00049828
	PGF_00049893
	PGF_00007844
	PGF_00016431
	PGF_00049901
	PGF_02147779
	PGF_07919746
	PGF_00016368
	PGF_09108724
	PGF_00036543
	PGF_00648021
	PGF_00008537
	PGF_10381714
	PGF_07015581
	PGF_00016343
	PGF_00015855
	PGF_10327309
	PGF_01213071
	PGF_02899131
Bs Li Mig Nd Ns Oss Oxs Sp Tm Vic	PGF_00048840
	PGF_09669766
	PGF_02454577
	PGF_03036276
	PGF_05399159
As Bs Li Mig Nd Ns Oxs Sp Vic	PGF_00723627
	PGF_10462808
	PGF_10345259
	PGF_05026985
As Bs Mig Nd Ns Oss Sp Tm Vic	PGF_06545170
As Bs Mig Nd Ns Oxs Sp Tm Vic	PGF_00069345
As Li Mig Nd Ns Oss Oxs Sp Tm	PGF_10300175
	PGF_04846590
	PGF_09402727
	PGF_01467683
	PGF_00419913
	PGF_05117700
	PGF_00066906
	PGF_06936561
	PGF_00066935
	PGF_00022550
	PGF_00025090
	PGF_04505269
As Li Mig Nd Ns Oxs Sp Tm Vic	PGF_02898176
	PGF_01054379
	PGF_00016444
	PGF_05581732
	PGF_00016377
	PGF_00060409
	PGF_07157721
	PGF_00067188
	PGF_07063065
	PGF_06180597
	PGF_00285620
	PGF_03751658
	PGF_07695531
	PGF_00016346
	PGF_00016353
	PGF_08196377
	PGF_00403095
	PGF_00033423
	PGF_00008838
	PGF_07668761
	PGF_08693885
	PGF_00008281
	PGF_00016416
	PGF_04282519
	PGF_07214360
	PGF_00049909
As Mig Nd Ns Oss Oxs Sp Tm Vic	PGF_02141223
	PGF_04405923
	PGF_00977978
	PGF_05070366
	PGF_03799365
	PGF_03320197
	PGF_05572422
	PGF_00730641
Bs Li Mig Nd Ns Oxs Sp Tm Vic	PGF_00030643
	PGF_00413208
	PGF_00057399
	PGF_02838109
	PGF_09666309
	PGF_00057483
	PGF_02703381
	PGF_00178044
	PGF_00060428
	PGF_00060431
	PGF_00030640
	PGF_06594113
	PGF_06652053
	PGF_09348764
	PGF_00696203
	PGF_00766022
	PGF_02995555
	PGF_06530721
	PGF_04569524
	PGF_07504595
	PGF_00015259
	PGF_00008542
	PGF_10233208
	PGF_10546429
	PGF_04034430
	PGF_00009967
	PGF_09945671
	PGF_06000821
As Bs Li Nd Ns Sp Tm Vic	PGF_10294766
	PGF_07596127
	PGF_09515854
	PGF_02797400
	PGF_04836613
As Li Mig Nd Ns Oxs Sp Vic	PGF_00413300
As Li Mig Nd Ns Sp Tm Vic	PGF_10525419
	PGF_00426932
	PGF_02704551
	PGF_05083865
	PGF_01000105
	PGF_07285706
	PGF_09774558
	PGF_04457297
As Li Mig Nd Oxs Sp Tm Vic	PGF_00422271
	PGF_00033954
	PGF_00049906
	PGF_07131324
	PGF_02019462
	PGF_06594013
	PGF_04962192
	PGF_00016443
	PGF_00018016
	PGF_04485073
As Mig Nd Ns Oss Oxs Sp Vic	PGF_03751665
	PGF_01466819
	PGF_02862285
	PGF_10143857
	PGF_08394843
	PGF_07870324
Bs Li Mig Nd Oxs Sp Tm Vic	PGF_07619772
	PGF_07750515
Li Mig Nd Ns Oss Oxs Sp Tm	PGF_02923127
	PGF_00435430
	PGF_08518355
	PGF_03295678
	PGF_03174068
	PGF_00006461
	PGF_04978890
	PGF_00413554
Li Mig Nd Ns Oss Sp Tm Vic	PGF_02061452
	PGF_10245672
	PGF_00037588
	PGF_00057270
	PGF_00862519
	PGF_00007024
	PGF_04244475
	PGF_08837849
	PGF_00618776
	PGF_08376928
	PGF_00413203
	PGF_10347756
	PGF_09452281
	PGF_01625234
	PGF_00007041
	PGF_00033289
	PGF_04788810
	PGF_06655223
	PGF_00026453
	PGF_02797402
	PGF_03056683
	PGF_00007012
	PGF_00048556
	PGF_00057506
	PGF_06043321
	PGF_02906681
	PGF_07844318
	PGF_00020717
	PGF_07201805
	PGF_00049362
	PGF_00049844
	PGF_00685189
	PGF_00066139
	PGF_06274006
	PGF_10444145
	PGF_00024831
	PGF_01605461
	PGF_10048015
	PGF_10420503
	PGF_00048926
	PGF_00053700
	PGF_00030655
As Bs Mig Oxs Sp Tm Vic	PGF_05969969
	PGF_05785543
	PGF_05091456
	PGF_09020471
	PGF_00033936
	PGF_05048110
	PGF_10244701
	PGF_09027360
	PGF_08363070
	PGF_02516909
	PGF_04835795
	PGF_08582746
	PGF_01033123
	PGF_00048928
Bs Li Mig Nd Oxs Sp Vic	PGF_00778630
	PGF_00033968
	PGF_10470343
	PGF_01979294
	PGF_01135236
Li Mig Nd Ns Oxs Sp Tm	PGF_00420953
	PGF_02280759
	PGF_02142873
Li Mig Nd Ns Oxs Sp Vic	PGF_00016385
	PGF_04139053
	PGF_10456344
	PGF_03272313
	PGF_00062023
	PGF_08454293
	PGF_08199696
	PGF_01853493
Li Mig Nd Ns Sp Tm Vic	PGF_02346669
	PGF_05500127
	PGF_10049472
	PGF_00060478
	PGF_01175575
	PGF_03609651
	PGF_10049811
	PGF_05171623
	PGF_00033095
	PGF_10483430
	PGF_00009969
	PGF_07115887
	PGF_00028947
	PGF_05906360
	PGF_00016546
	PGF_10367439
	PGF_00006935
	PGF_10347576
	PGF_00008611
	PGF_10369954
	PGF_00049837
	PGF_01430214
	PGF_00048829
	PGF_07072582
	PGF_05387084
	PGF_07420523
	PGF_01043799
	PGF_03810679
	PGF_00421796
	PGF_06606669
	PGF_07420062
	PGF_00427299
Mig Nd Ns Oxs Sp Tm Vic	PGF_00413533
	PGF_02455692
	PGF_03295331
	PGF_09985786
	PGF_00048782
	PGF_07804709
As Li Mig Nd Oss Oxs	PGF_00424971
	PGF_01147190
	PGF_00414310
	PGF_02792560
	PGF_06447349
	PGF_00050995
	PGF_00013509
Bs Mig Nd Sp Tm Vic	PGF_00413290
	PGF_05076104
	PGF_00780840
	PGF_06703483
Li Mig Nd Ns Sp Tm	PGF_03029859
	PGF_10160552
	PGF_00847718
Li Mig Nd Ns Sp Vic	PGF_03752718
	PGF_04287303
	PGF_06713057
	PGF_08905885
	PGF_00012987
	PGF_04776928
	PGF_00985834
	PGF_00421071
	PGF_04807486
	PGF_00021389
	PGF_09019918
	PGF_00577145
	PGF_08432396
	PGF_06275407
	PGF_02029783
	PGF_07133621
	PGF_03004613
	PGF_00016418
	PGF_07597988
Li Mig Nd Oxs Tm Vic	PGF_03790040
Li Mig Nd Sp Tm Vic	PGF_00007026
	PGF_07830674
	PGF_03104485
	PGF_00416129
	PGF_00010349
	PGF_00900122
	PGF_02620298
	PGF_05622318
	PGF_00416927
	PGF_03084064
	PGF_07304022
Mig Nd Ns Oxs Sp Tm	PGF_02030844
	PGF_00015701
	PGF_00013003
	PGF_00024855
	PGF_09201380
	PGF_00926109
	PGF_00549380
	PGF_07915158
	PGF_01366266
Mig Nd Ns Sp Tm Vic	PGF_02463284
	PGF_01219411
	PGF_10450086
	PGF_10569727
	PGF_00051525
	PGF_00012356
	PGF_08148954
	PGF_09626318
Mig Nd Oss Oxs Sp Tm	PGF_00034972
	PGF_06005188
	PGF_08932911
	PGF_00425679
	PGF_00523822
	PGF_05657253
	PGF_10505717
	PGF_06757295
	PGF_04521913
	PGF_04563108
	PGF_01323228
	PGF_00421679
	PGF_00062045
	PGF_00876106
	PGF_10024837
	PGF_10387199
	PGF_10569020
	PGF_01137124
As Li Nd Ns Sp	PGF_00033411
As Li Mig Nd Oxs	PGF_04041316
As Li Mig Nd Sp	PGF_03507290
As Mig Nd Ns Sp	PGF_10380727
As Mig Nd Oxs Vic	PGF_04991657
	PGF_00689961
	PGF_02781328
	PGF_02390924
	PGF_07410757
As Mig Oss Oxs Vic	PGF_03753407
Li Mig Nd Ns Sp	PGF_10300474
	PGF_08108653
	PGF_04294677
	PGF_00008334
	PGF_01126005
	PGF_00062027
	PGF_02620852
	PGF_00425024
	PGF_05740384
	PGF_00020361
	PGF_00734739
	PGF_00008106
	PGF_00417658
	PGF_04695681
	PGF_03751076
	PGF_03787622
	PGF_00064393
	PGF_00063916
	PGF_10518532
	PGF_10123167
	PGF_05580933
	PGF_03189552
	PGF_06660812
Mig Nd Oss Oxs Vic	PGF_09087715
	PGF_02472178
	PGF_01052212
	PGF_00063999
	PGF_00049827
	PGF_00053770
	PGF_10317148
	PGF_02226715
	PGF_06784545
	PGF_08181546
	PGF_04486278
	PGF_05165078
	PGF_10365126
	PGF_05873585
	PGF_10488938
	PGF_02876233
	PGF_00007027
	PGF_00033359
	PGF_01898991
	PGF_09111052
	PGF_01614738
	PGF_06935032
	PGF_00049433
	PGF_00777996
	PGF_00007057
	PGF_06812369
Mig Ns Sp Tm Vic	PGF_09188652
	PGF_01176589
	PGF_00047078
	PGF_01072023
	PGF_01420802
	PGF_10471233
	PGF_00419420
	PGF_01400330
	PGF_02450432
	PGF_05982667
	PGF_00067554
	PGF_00037171
	PGF_00016338
	PGF_06162930
	PGF_06788576
	PGF_04544396
	PGF_06938364
	PGF_03081665
	PGF_08675943
	PGF_06213055
	PGF_07609122
Mig Nd Ns Oss	PGF_06566462
	PGF_07191648
	PGF_02820109
	PGF_07730014
	PGF_00060414
Nd Ns Sp Tm	PGF_00023476
	PGF_02230794
	PGF_07808527
	PGF_05340948
	PGF_02623406
	PGF_00026362
	PGF_00018971
	PGF_09978608
	PGF_06111020
	PGF_06842926
	PGF_00063974
	PGF_06629251
	PGF_08421732
	PGF_03316046
	PGF_05935795
	PGF_04333086
	PGF_06216244
	PGF_08262214
	PGF_05049118
	PGF_05357708
	PGF_00950554
	PGF_02617708
	PGF_00423089
	PGF_10406880
	PGF_10440725
	PGF_05621995
	PGF_06728837
	PGF_10552060
	PGF_00769755
	PGF_03788368
	PGF_07836795
	PGF_00052238
	PGF_06755829
	PGF_06473395
	PGF_00020984
	PGF_10106935
	PGF_07058357
	PGF_01935566
	PGF_06857975
	PGF_10373331
	PGF_00048643
	PGF_05867827
	PGF_03475877
	PGF_06522349
	PGF_00016424
	PGF_02405545
	PGF_01668012
	PGF_05760069
	PGF_08030327
	PGF_08155727
	PGF_07275226
Mig Nd Sp	PGF_04498026
	PGF_04150742
	PGF_04867467
	PGF_00013490
	PGF_00421792
	PGF_10482116
	PGF_00011081
	PGF_06574151
	PGF_00084324
	PGF_00417840
	PGF_00056897
	PGF_04762552
	PGF_05518950
	PGF_00024274
	PGF_00046622
	PGF_05172785
	PGF_00489714
	PGF_03192541
	PGF_00033946
	PGF_00416674
	PGF_00007028
	PGF_02011760
	PGF_10302926
	PGF_08398205
	PGF_08228852
	PGF_03215471
	PGF_03701810
	PGF_09432500
	PGF_01072302
	PGF_01534078
	PGF_10373476
	PGF_05255412
	PGF_05507938
	PGF_08331244
	PGF_10097367
	PGF_10518765
	PGF_00056662
	PGF_05353489
