## Supplementary Table 8 for "RNA Atlas of Human Bacterial Pathogens Uncovers Stress Dynamics Linked to Infection"

### Sheet: Sheet1
Table S8. Statistical analysis on percentages of reads mapped to non-CDS regions, related to Figure 6. The table shows the adjusted p-value with one-way ANOVA of comparisons for each stress condition to the control. The analysis was done with three biological replicates. RNA-seq were not performed with conditions indicated as 'N/A'.
	A. xylosoxidans SOLR10 (CP025774)	A. baumannii AB5075-UW	A. actinomycetemcomitans D7S-1	B. burgdorferi B31	B. pseudomallei K96243	C. jejuni subsp. jejuni 81-176	Enterococcus faecalis OG1RF	E. coli EPEC 0127:H6 E2348/69	E. coli ETEC H10407	E. coli UPEC 536	F. tularensis subsp. holarctica FSC200	H. influenzae 86-028NP	H. pylori G27	H. pylori J99	K. pneumoniae subsp. pneumoniae MGH 78578	L. pneumophila subsp. pneumophila Philadelphia 1	L. monocytogenes EGD-e	M. tuberculosis H37Ra	N. gonorrhoeae FA 1090	N. meningitidis serogroup C FAM18	P. aeruginosa PAO1	S. enterica subsp. enterica serovar TyphimuriumSL1344	S. flexneri 5a str. M90T	S. aureus MRSA 252	S. aureus MSSA 476	S. epidermidis 1457	S. agalactiae NEM 316	S. pneumoniae D39	S. pyogenes 5448	S. suis	V. cholerae O1 biovar El Tor str. N16961	Y. pseudotuberculosis YPIII
Ctrl vs. As	0.1959	0.9961	0.9993	0.8515	0.077	0.967	0.0636	0.0004	0.2903	0.4075	0.9996	0.9963	0.8321	0.6108	>0.9999	0.8516	0.4478	0.1923	0.5539	0.9993	0.5309	0.0028	0.0077	0.6916	0.6555	0.4148	0.9937	0.8752	0.7334	0.9798	0.5444	0.9817
Ctrl vs. Bs	0.4331	0.9997	0.3836	N/A		>0.9999	0.5139	0.0001	0.4453	0.7207	0.0032	N/A	N/A	N/A	0.7286	N/A	0.9997	0.7986	0.0077	>0.9999	0.1163	0.9997	<0.0001	0.4757	0.9034	0.0079	0.997	0.4778	0.8434	N/A	0.8386	0.2571
Ctrl vs. Li	0.4339	0.9997	0.3848	0.9967	0.04	>0.9999	0.0841	0.0001	0.4441	0.7207	0.0032	0.891	0.9849	0.9694	0.7275	0.0288	0.9997	0.7986	0.0075	>0.9999	0.1167	0.9997	<0.0001	0.4727	0.9043	0.0079	0.9969	0.4778	0.8487	0.886	0.8431	0.2554
Ctrl vs. Hyp	0.9963	0.4927	0.0075	0.4973	<0.0001	0.2906	<0.0001	<0.0001	<0.0001	<0.0001	0.0672	0.1271	0.9429	0.9142	<0.0001	0.0002	<0.0001	0.0001	0.0595	0.0084	0.6468	<0.0001	<0.0001	<0.0001	0.0151	0.6258	<0.0001	0.2188	<0.0001	N/A	<0.0001	<0.0001
Ctrl vs. Nd	0.9631	0.0628	0.9962	0.9997	0.0415	0.946	<0.0001	<0.0001	<0.0001	0.0181	<0.0001	0.9994	0.9857	0.9898	<0.0001	0.2005	<0.0001	0.9968	0.6704	0.0071	<0.0001	0.0104	<0.0001	<0.0001	<0.0001	0.0319	0.0003	0.9962	0.9671	0.995	<0.0001	0.0023
Ctrl vs. Ns	0.147	0.9999	0.0724	0.5183	0.0363	>0.9999	0.9962	0.2632	0.1228	0.0267	0.9183	0.1734	0.0175	0.085	<0.0001	0.0667	0.9997	0.9913	0.6633	0.633	0.737	0.0418	<0.0001	0.0011	0.1115	0.3605	0.9993	0.7417	0.8881	>0.9999	0.0102	0.0141
Ctrl vs. Oss	<0.0001	0.9999	0.9997	0.8198	0.9997	>0.9999	0.9998	0.0011	0.9996	0.9994	0.8541	0.0033	0.1939	0.9874	0.9971	0.2948	0.9993	0.3061	0.0003	0.7939	0.3169	0.9017	0.3413	0.9996	0.9994	0.9992	0.9968	0.9996	0.9436	0.5068	0.0032	0.0521
Ctrl vs. Oxs	0.0039	0.9923	0.1242	0.6255	0.0471	0.8905	0.964	0.6865	0.4082	0.9557	0.9993	0.3362	0.9438	0.419	0.6635	<0.0001	0.9996	0.9999	0.4456	<0.0001	0.4292	>0.9999	0.9252	0.8134	0.6225	0.9933	0.9923	0.9994	0.1988	0.9908	0.0217	0.0183
Ctrl vs. Sp	0.002	0.0833	0.0002	0.0037	0.0002	0.5683	<0.0001	<0.0001	<0.0001	<0.0001	0.0346	<0.0001	0.0255	0.0498	<0.0001	0.343	0.9995	0.0004	0.9723	0.9996	<0.0001	0.0004	0.0054	<0.0001	<0.0001	0.9894	<0.0001	0.0316	<0.0001	N/A	<0.0001	0.002
Ctrl vs. Tm	0.9999	0.9841	0.9999	0.9974	<0.0001	0.3804	0.9208	0.1069	0.9971	0.362	0.2477	0.1839	0.8704	0.6618	<0.0001	>0.9999	0.9999	0.9707	0.9996	0.7835	0.9997	0.7221	<0.0001	0.0002	0.0068	0.9882	0.9999	<0.0001	0.9311	0.9994	0.9963	0.1015
Ctrl vs. Vic	0.9995	0.9992	>0.9999	0.9994	0.0111	0.9994	<0.0001	<0.0001	<0.0001	<0.0001	0.0001	0.946	0.8398	0.6962	<0.0001	N/A	0.9961	N/A	0.9676	0.034	>0.9999	<0.0001	0.0027	0.4678	0.0217	0.9803	0.2347	0.045	0.3362	0.942	<0.0001	0.4734
